## Supplementary material for "A molecular proximity sensor based on an engineered, dual-component guide RNA": Data underlying figures

### Sheet: Figure 1
Condition	Efficiency	rep
Design1-WT	14.3528	rep1
Design1-WT	16.5144	rep2
Design1-WT	15.6257	rep3
Design2	2.77484	rep1
Design2	2.54056	rep2
Design2	2.73593	rep3
Design3	0.284699	rep1
Design3	0.38217	rep2
Design3	0.290735	rep3
Design4	17.4119	rep1
Design4	16.9793	rep2
Design4	14.935	rep3
Design5	21.3391	rep1
Design5	24.4894	rep2
Design5	26.5211	rep3
Design5-flip	28.0672	rep1
Design5-flip	29.5829	rep2
Design5-flip	27.6068	rep3
eCTT	39.1055	rep1
eCTT	38.3253	rep2
eCTT	34.9817	rep3
Condition	Efficiency
Design 5+4	2.3884
Design 4+5	0.829548
Design 1+4	2.47268
Design 4+1	1.21842
Design 4	16.8833
Design 5+2	3.30368
Design 5+3	1.40198
eCTT	40.6
Design 5+4	2.33061
Design 4+5	0.880638
Design 1+4	2.04575
Design 4+1	1.52201
Design 4	16.0333
Design 5+2	3.52087
Design 5+3	1.3365
eCTT	39.1827
Design 5+4	2.59775
Design 4+5	1.07503
Design 1+4	2.54877
Design 4+1	1.67654
Design 4	15.2081
Design 5+2	3.61749
Design 5+3	1.50665
eCTT	34.5798

### Sheet: Figure 2
Protein	Efficiency	NormEfficiency	rep
eCTT	29.2405	99.6127	rep1
eCTT	29.6965	101.166	rep2
eCTT	29.1256	99.2211	rep3
MCPLN	15.4528	52.6426	rep1
MCPLN	15.7869	53.7808	rep2
MCPLN	14.2791	48.6442	rep3
GCN4	6.1251	34.4468	rep1
GCN4	6.02791	33.9002	rep2
GCN4	5.3422	30.0439	rep3
GCN1	8.14516	45.8074	rep1
GCN1	6.57354	36.9687	rep2
GCN1	6.43761	36.2043	rep3
NbALFA	6.49149	36.5074	rep1
NbALFA	6.60954	37.1712	rep2
NbALFA	5.75083	32.3419	rep3
GFPNLS	4.86914	16.5875	rep1
GFPNLS	5.1127	17.4173	rep2
GFPNLS	4.32907	14.7477	rep3
GFPnoNLS	3.27949	11.1721	rep1
GFPnoNLS	2.78984	9.50406	rep2
GFPnoNLS	2.61232	8.8993	rep3
eCTT	17.0743	96.0238	rep1
eCTT	18.3751	103.339	rep2
eCTT	17.8945	100.637	rep3
FillerGFP	2.66146	8.78462	rep1
FillerGFP	2.39996	7.92149	rep2
FillerGFP	2.0306	6.70235	rep3
FKBP_200	10.1558	57.1152	rep1
FKBP_200	11.096	62.4024	rep2
FKBP_200	9.85044	55.3976	rep3
FKBP_2	6.13301	34.4913	rep1
FKBP_2	6.62639	37.266	rep2
FKBP_2	6.73668	37.8863	rep3
FKBP_0p2	3.35491	18.8676	rep1
FKBP_0p2	3.13853	17.6507	rep2
FKBP_0p2	3.51296	19.7565	rep3
FKBP_0	2.9442	16.5578	rep1
FKBP_0	2.52113	14.1785	rep2
FKBP_0	2.48406	13.97	rep3
ABI_100	7.09178	39.8833	rep1
ABI_100	6.45399	36.2964	rep2
ABI_100	5.92303	33.3104	rep3
ABI_10	4.44957	25.0238	rep1
ABI_10	4.55766	25.6317	rep2
ABI_10	4.50638	25.3433	rep3
ABI_1	4.14184	23.2932	rep1
ABI_1	3.18944	17.937	rep2
ABI_1	3.61641	20.3382	rep3
ABI_0	2.69248	15.1422	rep1
ABI_0	2.2108	12.4333	rep2
ABI_0	2.28561	12.854	rep3
Protein	Edit_sd	Edit_mean
eCTT	2.42835	100
MCPLN	2.69775	51.6892
GCN4	2.39986	32.797
GCN1	5.33734	39.6601
NbALFA	2.61768	35.3402
GFPNLS	1.36626	16.2508
GFPnoNLS	1.17715	9.8585
FillerGFP	1.0462	7.80282
FKBP_200	3.6508	58.3051	3.91253
FKBP_2	1.80786	36.5478
FKBP_0p2	1.05714	18.7582
FKBP_0	1.43767	14.9021
ABI_100	3.291	36.4967	2.70818
ABI_10	0.304079	25.3329
ABI_1	2.68286	20.5228
ABI_0	1.45778	13.4765

### Sheet: Figure 3
cond	Efficiency	reps
ABE-P3_GCGC-GFP	12.081	rep1
ABE-P3_GCGC-GFP	11.672	rep2
ABE-P3_GCGC-GFP	10.438	rep3
ABE-P3_GCGC-LM	24.869	rep1
ABE-P3_GCGC-LM	24.592	rep2
ABE-P3_GCGC-LM	22.099	rep3
ABE-HEK3_sgRNA-GFP	18.862	rep1
ABE-HEK3_sgRNA-GFP	18.785	rep2
ABE-HEK3_sgRNA-GFP	17.675	rep3
ABE-HEK3_sgRNA-LM	17.639	rep1
ABE-HEK3_sgRNA-LM	16.915	rep2
ABE-HEK3_sgRNA-LM	13.093	rep3
CBE2-P3_GCGC-GFP	5.068	rep1
CBE2-P3_GCGC-GFP	7.095	rep2
CBE2-P3_GCGC-GFP	5.528	rep3
CBE2-P3_GCGC-LM	8.527	rep1
CBE2-P3_GCGC-LM	7.789	rep2
CBE2-P3_GCGC-LM	8.27	rep3
CBE2-HEK3_sgRNA-GFP	4.423	rep1
CBE2-HEK3_sgRNA-GFP	4.812	rep2
CBE2-HEK3_sgRNA-GFP	3.388	rep3
CBE2-HEK3_sgRNA-LM	4.003	rep1
CBE2-HEK3_sgRNA-LM	4.551	rep2
CBE2-HEK3_sgRNA-LM	3.604	rep3
CBEmax-P3_GCGC-GFP	4.594	rep1
CBEmax-P3_GCGC-GFP	5.897	rep2
CBEmax-P3_GCGC-GFP	5.038	rep3
CBEmax-P3_GCGC-LM	17.465	rep1
CBEmax-P3_GCGC-LM	18.972	rep2
CBEmax-P3_GCGC-LM	18.149	rep3
CBEmax-HEK3_sgRNA-GFP	20.723	rep1
CBEmax-HEK3_sgRNA-GFP	19.968	rep2
CBEmax-HEK3_sgRNA-GFP	17.317	rep3
CBEmax-HEK3_sgRNA-LM	19.349	rep1
CBEmax-HEK3_sgRNA-LM	19.326	rep2
CBEmax-HEK3_sgRNA-LM	16.642	rep3
cond	mean_eff	sd_eff
ABE-P3_GCGC-GFP	11.397	0.855325
ABE-P3_GCGC-LM	23.8533	1.5256
ABE-HEK3_sgRNA-GFP	18.4407	0.664204
ABE-HEK3_sgRNA-LM	15.8823	2.44261
CBE2-P3_GCGC-GFP	5.897	1.06269
CBE2-P3_GCGC-LM	8.19533	0.374623
CBE2-HEK3_sgRNA-GFP	4.20767	0.736017
CBE2-HEK3_sgRNA-LM	4.05267	0.47545
CBEmax-P3_GCGC-GFP	5.17633	0.662423
CBEmax-P3_GCGC-LM	18.1953	0.754568
CBEmax-HEK3_sgRNA-GFP	19.336	1.78879
CBEmax-HEK3_sgRNA-LM	18.439	1.55629

### Sheet: Figure 4
Condition	NormEfficiency
RadarGFP_ddADAR_IL6mRNA_LP	32.674
RadarGFP_ddADAR_IL6mRNA_LP	34.1777
RadarGFP_ddADAR_IL6mRNA_LP	35.2572
RadarGFP_ddADAR_IL6mRNA	4.87603
RadarGFP_ddADAR_IL6mRNA	6.02142
RadarGFP_ddADAR_IL6mRNA	5.61493
RadarLP_ddADAR	8.42275
RadarLP_ddADAR	8.23215
RadarLP_ddADAR	7.90196
RadarLP_ddADAR_IL6mRNA	11.2098
RadarLP_ddADAR_IL6mRNA	12.3899
RadarLP_ddADAR_IL6mRNA	11.2259
Condition	Edit_sd	Edit_mean
RadarGFP_ddADAR_IL6mRNA_LP	1.29739	34.0363
RadarGFP_ddADAR_IL6mRNA	0.580678	5.50413
RadarLP_ddADAR	0.263493	8.18562
RadarLP_ddADAR_IL6mRNA	0.676754	11.6085

### Sheet: Supplementary Figure 1
Condition	split	Efficiency	Reps
CTT	gsplit	11.4752	rep1
CTT	gsplit	11.9676	rep2
CTT	gsplit	12.0139	rep3
SLonly	pesplit	4.72458	rep1
SLonly	pesplit	7.65677	rep2
SLonly	pesplit	5.26033	rep3
D22A	pesplit	0.10021	rep1
D22A	pesplit	0.0349776	rep2
D22A	pesplit	0.176165	rep3
D17	pesplit	0.587719	rep1
D17	pesplit	0.418558	rep2
D17	pesplit	0.841377	rep3
D14	pesplit	0.0772299	rep1
D14	pesplit	0.12727	rep2
D14	pesplit	0.0138362	rep3
D13	pesplit	0.440095	rep1
D13	pesplit	0.431061	rep2
D13	pesplit	0.322701	rep3
D22B	pesplit	0.00514285	rep1
D22B	pesplit	0.00143374	rep2
D22B	pesplit	0.158141	rep3
D164A	pesplit	0.0103359	rep1
D164A	pesplit	0.0141705	rep2
D164A	pesplit	0.0120112	rep3
D164B	pesplit	0.0136179	rep1
D164B	pesplit	0.0190106	rep2
D164B	pesplit	0.00706483	rep3

### Sheet: Supplmentary Figure 2
Group	Efficiency	Reps
T1A	0.0984134	rep1
T1A	0.112885	rep2
T1A	0.0760716	rep3
T1D	0	rep1
T1D	0.00815761	rep2
T1D	0.000485637	rep3
T2A	0.592272	rep1
T2A	0.528485	rep2
T2A	0.47129	rep3
T2D	0	rep1
T2D	0.0266778	rep2
T2D	0	rep3
T3	0.248858	rep1
T3	0.0363352	rep2
T3	0.0576575	rep3
T4	0.15837	rep1
T4	0.241512	rep2
T4	0.30978	rep3
T5	0.0123312	rep1
T5	0.0155364	rep2
T5	0.0132887	rep3
T6	2.79076	rep1
T6	1.84514	rep2
T6	1.95693	rep3
Group	Edit_sd	Edit_mean
T1A	0.0185464	0.09579
T1D	0.00457605	0.00288108
T2A	0.0605208	0.530682
T2D	0.0154024	0.00889259
T3	0.117032	0.114284
T4	0.0758267	0.236554
T5	0.0016453	0.0137188
T6	0.516715	2.19761

### Sheet: Supplementary Figure 3
Design	Protein	Edit_mean	Edit_sd
GCGC	GFP_filler	5.95714	1.61561
GCGC	splitGFP	21.784	3.38133
GCGUC	GFP_filler	6.35203	0.938077
GCGUC	splitGFP	18.3979	0.414412
GCGUAC	GFP_filler	10.3006	1.06156
GCGUAC	splitGFP	28.0171	0.403655
GCGUAGC	GFP_filler	4.50351	0.875818
GCGUAGC	splitGFP	11.2699	0.848155
GCGUAGCG	GFP_filler	25.8726	2.06995
GCGUAGCG	splitGFP	40.506	2.3533
GCGUAGCUG	GFP_filler	31.112	1.92695
GCGUAGCUG	splitGFP	46.483	1.4037
GCGUCAGCUG	GFP_filler	35.4038	1.33749
GCGUCAGCUG	splitGFP	53.3836	2.21767
GCUA	GFP_filler	1.27448	0.233355
GCUA	splitGFP	6.46681	0.450879
GAUA	GFP_filler	0.269642	0.0654433
GAUA	splitGFP	3.82152	0.996944
GAUAA	GFP_filler	0.337994	0.0611737
GAUAA	splitGFP	2.21418	0.138946
GUUA	GFP_filler	1.43895	0.304083
GUUA	splitGFP	4.77999	0.400161
GUUC	GFP_filler	1.55291	0.122463
GUUC	splitGFP	4.28216	0.138772
Design	Protein	NormEfficiency
GCGC	splitGFP	27.1174
GCGC	splitGFP	26.0133
GCGC	splitGFP	22.7985
GCGC	GFP_filler	8.78462
GCGC	GFP_filler	7.92149
GCGC	GFP_filler	6.70235
GCGUC	splitGFP	17.9321
GCGUC	splitGFP	18.7258
GCGUC	splitGFP	18.5359
GCGUC	GFP_filler	6.70807
GCGUC	GFP_filler	7.05997
GCGUC	GFP_filler	5.28806
GCGUAC	splitGFP	27.5825
GCGUAC	splitGFP	28.3802
GCGUAC	splitGFP	28.0885
GCGUAC	GFP_filler	11.4312
GCGUAC	GFP_filler	9.3252
GCGUAC	GFP_filler	10.1455
GCGUAGC	splitGFP	10.764
GCGUAGC	splitGFP	10.7966
GCGUAGC	splitGFP	12.249
GCGUAGC	GFP_filler	5.3319
GCGUAGC	GFP_filler	3.58693
GCGUAGC	GFP_filler	4.59169
GCGUAGCG	splitGFP	41.0876
GCGUAGCG	splitGFP	37.9165
GCGUAGCG	splitGFP	42.514
GCGUAGCG	GFP_filler	27.6865
GCGUAGCG	GFP_filler	23.6177
GCGUAGCG	GFP_filler	26.3135
GCGUAGCUG	splitGFP	47.4888
GCGUAGCUG	splitGFP	47.0808
GCGUAGCUG	splitGFP	44.8794
GCGUAGCUG	GFP_filler	28.8961
GCGUAGCUG	GFP_filler	32.3949
GCGUAGCUG	GFP_filler	32.0449
GCGUCAGCUG	splitGFP	51.2158
GCGUCAGCUG	splitGFP	53.2868
GCGUCAGCUG	splitGFP	55.648
GCGUCAGCUG	GFP_filler	36.8905
GCGUCAGCUG	GFP_filler	35.0225
GCGUCAGCUG	GFP_filler	34.2983
GCUA	splitGFP	5.95257
GCUA	splitGFP	6.65347
GCUA	splitGFP	6.79438
GCUA	GFP_filler	1.18178
GCUA	GFP_filler	1.10173
GCUA	GFP_filler	1.53995
GAUA	splitGFP	3.22374
GAUA	splitGFP	4.97241
GAUA	splitGFP	3.26843
GAUA	GFP_filler	0.324164
GAUA	GFP_filler	0.287694
GAUA	GFP_filler	0.197067
GAUAA	splitGFP	2.22871
GAUAA	splitGFP	2.34528
GAUAA	splitGFP	2.06853
GAUAA	GFP_filler	0.40227
GAUAA	GFP_filler	0.280486
GAUAA	GFP_filler	0.331227
GUUA	splitGFP	4.34166
GUUA	splitGFP	4.87256
GUUA	splitGFP	5.12576
GUUA	GFP_filler	1.12263
GUUA	GFP_filler	1.7291
GUUA	GFP_filler	1.46513
GUUC	splitGFP	4.31865
GUUC	splitGFP	4.39905
GUUC	splitGFP	4.12879
GUUC	GFP_filler	1.64054
GUUC	GFP_filler	1.41298
GUUC	GFP_filler	1.60522
