## Supplementary material for "A molecular proximity sensor based on an engineered, dual-component guide RNA": Nucleic acid sequences used in the study

### Sheet: Table S1
Supplementary Table 1. Nucleic acid sequences used in the study
Strategy 1: crRNA + petracrRNA (Figure 1)
HEK3 spacer	GGCCCAGACTGAGCACGTGA
gRNA scaffold	GTTTTAGAGCTAGAAATAGCAAGTTAAAATAAGGCTAGTCCGTTATCAACTTGAAAAAGTGGCACCGAGTCGGTGC
RTT and PBS	TCTGCCATCAAAGCGTGCTCAGTCTG
evoPreQ1	TTGACGCGGTTCTATCTAGTTACGCGTTAAACCAACTAGAAA
	HEK3 spacer	crRNA_repeat	Annealing sequence
Design5	GGCCCAGACTGAGCACGTGA	GTTTTAGAGCTA	TGCTGCCG
Design5-flip	GGCCCAGACTGAGCACGTGA	GTTTAAGAGCTA	TGCTGCCG
Design1	GGCCCAGACTGAGCACGTGA	GTTTTAGAGCTA	TGCTGTTTTG
Design4	GGCCCAGACTGAGCACGTGA	GTTTTAGAGCTA	gaacacacctgg
Design2	GGCCCAGACTGAGCACGTGA	GTTTTAGAGCTA
Design3	GGCCCAGACTGAGCACGTGA	GTTTTAGAG
	Annealing sequence	tracrRNA_antirepeat	RTT and PBS	evoPreQ1
Design5	CGGCAGCA	TAGCAAGTTAAAATAAGGCTAGTCCGTTATCAACTTGAAAAAGTGGGACCGAGTCGGTCC	TCTGCCATCAAAGCGTGCTCAGTCTG	TTGACGCGGTTCTATCTAGTTACGCGTTAAACCAACTAGAAA
Design5-flip	CGGCAGCA	TAGCAAGTTTAAATAAGGCTAGTCCGTTATCAACTTGAAAAAGTGGGACCGAGTCGGTCC	TCTGCCATCAAAGCGTGCTCAGTCTG	TTGACGCGGTTCTATCTAGTTACGCGTTAAACCAACTAGAAA
Design1	CAAAACAGCA	TAGCAAGTTAAAATAAGGCTAGTCCGTTATCAACTTGAAAAAGTGGGACCGAGTCGGTCC	TCTGCCATCAAAGCGTGCTCAGTCTG	TTGACGCGGTTCTATCTAGTTACGCGTTAAACCAACTAGAAA
Design4	ccaggtgtgttc	TAGCAAGTTAAAATAAGGCTAGTCCGTTATCAACTTGAAAAAGTGGGACCGAGTCGGTCC	TCTGCCATCAAAGCGTGCTCAGTCTG	TTGACGCGGTTCTATCTAGTTACGCGTTAAACCAACTAGAAA
Design2		TAGCAAGTTAAAATAAGGCTAGTCCGTTATCAACTTGAAAAAGTGGGACCGAGTCGGTCC	TCTGCCATCAAAGCGTGCTCAGTCTG	TTGACGCGGTTCTATCTAGTTACGCGTTAAACCAACTAGAAA
Design3		CAAGTTAAAATAAGGCTAGTCCGTTATCAACTTGAAAAAGTGGGACCGAGTCGGTCC	TCTGCCATCAAAGCGTGCTCAGTCTG	TTGACGCGGTTCTATCTAGTTACGCGTTAAACCAACTAGAAA
Strategy 2: sgRNA + petRNA (Supplementary Figure 1)
HEK3 spacer	GGCCCAGACTGAGCACGTGA
gRNA scaffold	GTTTTAGAGCTAGAAATAGCAAGTTAAAATAAGGCTAGTCCGTTATCAACTTGAAAAAGTGGCACCGAGTCGGTGC
RTT and PBS	TCTGCCATCAAAGCGTGCTCAGTCTG
evoPreQ1	TTGACGCGGTTCTATCTAGTTACGCGTTAAACCAACTAGAAA
	HEK3 spacer	gRNA scaffold	Annealing sequence	evoPreQ1	Total sequence
sgRNA-D22A	GGCCCAGACTGAGCACGTGA	GTTTTAGAGCTAGAAATAGCAAGTTAAAATAAGGCTAGTCCGTTATCAACTTGAAAAAGTGGCACCGAGTCGGTGC	TCTCGTCGTAGAGATCTGCTGTAATG	TTGACGCGGTTCTATCTAGTTACGCGTTAAACCAACTAGAAA	GGCCCAGACTGAGCACGTGAGTTTTAGAGCTAGAAATAGCAAGTTAAAATAAGGCTAGTCCGTTATCAACTTGAAAAAGTGGCACCGAGTCGGTGCTCTCGTCGTAGAGATCTGCTGTAATG		22
sgRNA-D17	GGCCCAGACTGAGCACGTGA	GTTTTAGAGCTAGAAATAGCAAGTTAAAATAAGGCTAGTCCGTTATCAACTTGAAAAAGTGGCACCGAGTCGGTGC	TCTCGGGGTAGCAGTCCAGCC	TTGACGCGGTTCTATCTAGTTACGCGTTAAACCAACTAGAAA	GGCCCAGACTGAGCACGTGAGTTTTAGAGCTAGAAATAGCAAGTTAAAATAAGGCTAGTCCGTTATCAACTTGAAAAAGTGGCACCGAGTCGGTGCTCTCGGGGTAGCAGTCCAGCC		17
sgRNA-D14	GGCCCAGACTGAGCACGTGA	GTTTTAGAGCTAGAAATAGCAAGTTAAAATAAGGCTAGTCCGTTATCAACTTGAAAAAGTGGCACCGAGTCGGTGC	TCTCAGGGAGGGCCACTG	TTGACGCGGTTCTATCTAGTTACGCGTTAAACCAACTAGAAA	GGCCCAGACTGAGCACGTGAGTTTTAGAGCTAGAAATAGCAAGTTAAAATAAGGCTAGTCCGTTATCAACTTGAAAAAGTGGCACCGAGTCGGTGCTCTCAGGGAGGGCCACTG		14
sgRNA-D13	GGCCCAGACTGAGCACGTGA	GTTTTAGAGCTAGAAATAGCAAGTTAAAATAAGGCTAGTCCGTTATCAACTTGAAAAAGTGGCACCGAGTCGGTGC	TCTCCTGGCCTTCCCAC	TTGACGCGGTTCTATCTAGTTACGCGTTAAACCAACTAGAAA	GGCCCAGACTGAGCACGTGAGTTTTAGAGCTAGAAATAGCAAGTTAAAATAAGGCTAGTCCGTTATCAACTTGAAAAAGTGGCACCGAGTCGGTGCTCTCCTGGCCTTCCCAC		13
sgRNA-D22B	GGCCCAGACTGAGCACGTGA	GTTTTAGAGCTAGAAATAGCAAGTTAAAATAAGGCTAGTCCGTTATCAACTTGAAAAAGTGGCACCGAGTCGGTGC	TCTCcatggtcctgctggagttcgtg	TTGACGCGGTTCTATCTAGTTACGCGTTAAACCAACTAGAAA	GGCCCAGACTGAGCACGTGAGTTTTAGAGCTAGAAATAGCAAGTTAAAATAAGGCTAGTCCGTTATCAACTTGAAAAAGTGGCACCGAGTCGGTGCTCTCcatggtcctgctggagttcgtg		22
	Annealing sequence	RTT and PBS	evoPreQ1	Total sequence
petRNA-D22A	CATTACAGCAGATCTCTACGAC	TCTGCCATCAAAGCGTGCTCAGTCTG	TTGACGCGGTTCTATCTAGTTACGCGTTAAACCAACTAGAAA	GCATTACAGCAGATCTCTACGACTCTGCCATCAAAGCGTGCTCAGTCTGTTGACGCGGTTCTATCTAGTTACGCGTTAAACCAACTAGAAA			22
petRNA-D17	GGCTGGACTGCTACCCC	TCTGCCATCAAAGCGTGCTCAGTCTG	TTGACGCGGTTCTATCTAGTTACGCGTTAAACCAACTAGAAA	GGGCTGGACTGCTACCCCTCTGCCATCAAAGCGTGCTCAGTCTGTTGACGCGGTTCTATCTAGTTACGCGTTAAACCAACTAGAAA			17
petRNA-D14	CAGTGGCCCTCCCT	TCTGCCATCAAAGCGTGCTCAGTCTG	TTGACGCGGTTCTATCTAGTTACGCGTTAAACCAACTAGAAA	GCAGTGGCCCTCCCTTCTGCCATCAAAGCGTGCTCAGTCTGTTGACGCGGTTCTATCTAGTTACGCGTTAAACCAACTAGAAA			14
petRNA-D13	GTGGGAAGGCCAG	TCTGCCATCAAAGCGTGCTCAGTCTG	TTGACGCGGTTCTATCTAGTTACGCGTTAAACCAACTAGAAA	GGTGGGAAGGCCAGTCTGCCATCAAAGCGTGCTCAGTCTGTTGACGCGGTTCTATCTAGTTACGCGTTAAACCAACTAGAAA			13
petRNA-D22B	CACGAACTCCAGCAGGACCATG	TCTGCCATCAAAGCGTGCTCAGTCTG	TTGACGCGGTTCTATCTAGTTACGCGTTAAACCAACTAGAAA	GCACGAACTCCAGCAGGACCATGTCTGCCATCAAAGCGTGCTCAGTCTGTTGACGCGGTTCTATCTAGTTACGCGTTAAACCAACTAGAAA			22
	HEK3 spacer	gRNA scaffold	Stem-loop sequence	RTT and PBS	Total sequence
pegRNA w/ SL	GGCCCAGACTGAGCACGTGA	GTTTTAGAGCTAGAAATAGCAAGTTAAAATAAGGCTAGTCCGTTATCAACTTGAAAAAGTGGCACCGAGTCGGTGC	TCTCGTCGTAGAGATCTGCTGTAATGGAAACATTACAGCAGATCTCTACGACC	TCTGCCATCAAAGCGTGCTCAGTCTG	GGCCCAGACTGAGCACGTGAGTTTTAGAGCTAGAAATAGCAAGTTAAAATAAGGCTAGTCCGTTATCAACTTGAAAAAGTGGCACCGAGTCGGTGCTCTCGTCGTAGAGATCTGCTGTAATGGAAACATTACAGCAGATCTCTACGACCTCTGCCATCAAAGCGTGCTCAGTCTG
Strategy 3: Self-splicing Ribozyme (Supplementary Figure 2)
	Sequence
HEK3 spacer	GGCCCAGACTGAGCACGTGA
gRNA scaffold	GTTTTAGAGCTAGAAATAGCAAGTTAAAATAAGGCTAGTCCGTTATCAACTTGAAAAAGTGGCACCGAGTCGGTGC
Ribozyme (P1 loop)	AAATAGCAATATTTACCTTT
Ribozyme (active)	AAAAGTTATCAGGCATGCACCTGGTAGCTAGTCTTTAAACCAATAGATTGCATCGGTTTAAAAGGCAAGACCGTCAAATTGCGGGAAAGGGGTCAACAGCCGTTCAGTACCAAGTCTCAGGGGAAACTTTGAGATGGCCTTGCAAAGGGTATGGTAATAAGCTGACGGACATGGTCCTAACCACGCAGCCAAGTCCTAAGTCAACAGATCTTCTGTTGATATGGATGCAGTTCACAGACTAAATGTCGGTCGGGGAAGATGTATTCTTCTCATAAGATATAGTCGGACCTCTCCTTAATGGGAGCTAGCGGATGAAGTGATGCAACACTGGAGCCGCTGGGAACTAATTTGTATGCGAAAGTATATTGATTAGTTTTGGAGTACTCG
Ribozyme (deactive)	AAAAGTTATCAGGCATGCACCTGGTAGCTAGTCTTTAAACCAATAGATTGCATCGGTTTAAAAGGCAAGACCGTCAAATTGCGGGAAAGGGGTCAACAGCCGTTCAGTACCAAGTCTCAGGGGAAACTTTGAGATGGCCTTGCAAAGGGTATGGTAATAAGCTGACGGACATGGTCCTAACCACGCAGCCAAGTCCTAAGTCAACAGATCTTCTGTTGATATGGATGCAGTTCACAAACTAAATGTCGGTCGGGGAAGATGTATTCTTCTCATAAGATATAGTCGGACCTCTCCTTAATGGGAGCTAGCGGATGAAGTGATGCAACACTGGAGCCGCTGGGAACTAATTTGTATGCGAAAGTATATTGATTAGTTTTGGAGTACTCG
RTT and PBS	TCTGCCATCAAAGCGTGCTCAGTCTG
evoPreQ1	TTGACGCGGTTCTATCTAGTTACGCGTTAAACCAACTAGAAA
	Total sequence
PA9-Ribozyme(active)-spacer1	ggcccagactAAATAGCAATATTTACCTTTGgtctgAAAAGTTATCAGGCATGCACCTGGTAGCTAGTCTTTAAACCAATAGATTGCATCGGTTTAAAAGGCAAGACCGTCAAATTGCGGGAAAGGGGTCAACAGCCGTTCAGTACCAAGTCTCAGGGGAAACTTTGAGATGGCCTTGCAAAGGGTATGGTAATAAGCTGACGGACATGGTCCTAACCACGCAGCCAAGTCCTAAGTCAACAGATCTTCTGTTGATATGGATGCAGTTCACAGACTAAATGTCGGTCGGGGAAGATGTATTCTTCTCATAAGATATAGTCGGACCTCTCCTTAATGGGAGCTAGCGGATGAAGTGATGCAACACTGGAGCCGCTGGGAACTAATTTGTATGCGAAAGTA…
PA9-Ribozyme(deactive)-spacer1	ggcccagactAAATAGCAATATTTACCTTTGgtctgAAAAGTTATCAGGCATGCACCTGGTAGCTAGTCTTTAAACCAATAGATTGCATCGGTTTAAAAGGCAAGACCGTCAAATTGCGGGAAAGGGGTCAACAGCCGTTCAGTACCAAGTCTCAGGGGAAACTTTGAGATGGCCTTGCAAAGGGTATGGTAATAAGCTGACGGACATGGTCCTAACCACGCAGCCAAGTCCTAAGTCAACAGATCTTCTGTTGATATGGATGCAGTTCACAAACTAAATGTCGGTCGGGGAAGATGTATTCTTCTCATAAGATATAGTCGGACCTCTCCTTAATGGGAGCTAGCGGATGAAGTGATGCAACACTGGAGCCGCTGGGAACTAATTTGTATGCGAAAGTA…
PA9-Ribozyme(active)-spacer2	ggcccagactgagcacgtAAATAGCAATATTTACCTTTGcgtgcAAAAGTTATCAGGCATGCACCTGGTAGCTAGTCTTTAAACCAATAGATTGCATCGGTTTAAAAGGCAAGACCGTCAAATTGCGGGAAAGGGGTCAACAGCCGTTCAGTACCAAGTCTCAGGGGAAACTTTGAGATGGCCTTGCAAAGGGTATGGTAATAAGCTGACGGACATGGTCCTAACCACGCAGCCAAGTCCTAAGTCAACAGATCTTCTGTTGATATGGATGCAGTTCACAGACTAAATGTCGGTCGGGGAAGATGTATTCTTCTCATAAGATATAGTCGGACCTCTCCTTAATGGGAGCTAGCGGATGAAGTGATGCAACACTGGAGCCGCTGGGAACTAATTTGTATG…
PA9-Ribozyme(deactive)-spacer2	ggcccagactgagcacgtAAATAGCAATATTTACCTTTGcgtgcAAAAGTTATCAGGCATGCACCTGGTAGCTAGTCTTTAAACCAATAGATTGCATCGGTTTAAAAGGCAAGACCGTCAAATTGCGGGAAAGGGGTCAACAGCCGTTCAGTACCAAGTCTCAGGGGAAACTTTGAGATGGCCTTGCAAAGGGTATGGTAATAAGCTGACGGACATGGTCCTAACCACGCAGCCAAGTCCTAAGTCAACAGATCTTCTGTTGATATGGATGCAGTTCACAAACTAAATGTCGGTCGGGGAAGATGTATTCTTCTCATAAGATATAGTCGGACCTCTCCTTAATGGGAGCTAGCGGATGAAGTGATGCAACACTGGAGCCGCTGGGAACTAATTTGTATG…
PA9-Ribozyme(active)-spacer3	ggcccagactgagcacgtgagtAAATAGCAATATTTACCTTTGctcacAAAAGTTATCAGGCATGCACCTGGTAGCTAGTCTTTAAACCAATAGATTGCATCGGTTTAAAAGGCAAGACCGTCAAATTGCGGGAAAGGGGTCAACAGCCGTTCAGTACCAAGTCTCAGGGGAAACTTTGAGATGGCCTTGCAAAGGGTATGGTAATAAGCTGACGGACATGGTCCTAACCACGCAGCCAAGTCCTAAGTCAACAGATCTTCTGTTGATATGGATGCAGTTCACAGACTAAATGTCGGTCGGGGAAGATGTATTCTTCTCATAAGATATAGTCGGACCTCTCCTTAATGGGAGCTAGCGGATGAAGTGATGCAACACTGGAGCCGCTGGGAACTAATTTG…
PA9-Ribozyme(active)-spacer4	ggcccagactgagcacgtgagttttagagctagaaatagcaagtAAATAGCAATATTTACCTTTGcttgcAAAAGTTATCAGGCATGCACCTGGTAGCTAGTCTTTAAACCAATAGATTGCATCGGTTTAAAAGGCAAGACCGTCAAATTGCGGGAAAGGGGTCAACAGCCGTTCAGTACCAAGTCTCAGGGGAAACTTTGAGATGGCCTTGCAAAGGGTATGGTAATAAGCTGACGGACATGGTCCTAACCACGCAGCCAAGTCCTAAGTCAACAGATCTTCTGTTGATATGGATGCAGTTCACAGACTAAATGTCGGTCGGGGAAGATGTATTCTTCTCATAAGATATAGTCGGACCTCTCCTTAATGGGAGCTAGCGGATGAAGTGATGCAACACT…
PA9-Ribozyme(active)-spacer5	ggcccagactgagcacgtgagttttagagctagaaatagcaagttaaaataaggctagtccgttatcaacttgaaaaagtgggaccgagtcggtcctAAATAGCAATATTTACCTTTGggaccAAAAGTTATCAGGCATGCACCTGGTAGCTAGTCTTTAAACCAATAGATTGCATCGGTTTAAAAGGCAAGACCGTCAAATTGCGGGAAAGGGGTCAACAGCCGTTCAGTACCAAGTCTCAGGGGAAACTTTGAGATGGCCTTGCAAAGGGTATGGTAATAAGCTGACGGACATGGTCCTAACCACGCAGCCAAGTCCTAAGTCAACAGATCTTCTGTTGATATGGATGCAGTTCACAGACTAAATGTCGGTCGGGGAAGATGTATTCTTCTCATAAG…
PA9-Ribozyme(active)-spacer6	ggcccagactgagcacgtgagttttagagctagaaatagcaagttaaaataaggctagtccgttatcaacttgaaaaagtgggaccgagtcggtcctctgccatcaaagcgtgctAAATAGCAATATTTACCTTTGgcacgAAAAGTTATCAGGCATGCACCTGGTAGCTAGTCTTTAAACCAATAGATTGCATCGGTTTAAAAGGCAAGACCGTCAAATTGCGGGAAAGGGGTCAACAGCCGTTCAGTACCAAGTCTCAGGGGAAACTTTGAGATGGCCTTGCAAAGGGTATGGTAATAAGCTGACGGACATGGTCCTAACCACGCAGCCAAGTCCTAAGTCAACAGATCTTCTGTTGATATGGATGCAGTTCACAGACTAAATGTCGGTCGGGGAAG…
P3 editing crRNA + petracrRNA sequences(designs tested in Figure S3)
			HEK3 spacer	crRNA_repeat	MS2	evoPreQ1	Total DNA sequence
crRNA-MS2	GCUA	crRNA-MS2-GCUA	GGCCCAGACTGAGCACGTGA	GTTTAAGAGCTA	TTCTCCACATGAGGATCACCCATGTGG	TTGACGCGGTTCTATCTAGTTACGCGTTAAACCAACTAGAAA	GGCCCAGACTGAGCACGTGAGTTTAAGAGCTATTCTCCACATGAGGATCACCCATGTGGTTGACGCGGTTCTATCTAGTTACGCGTTAAACCAACTAGAAA
crRNA-MS2	GAUA	crRNA-MS2-GAUA	GGCCCAGACTGAGCACGTGA	GTTTAAGAGATA	TTCTCCACATGAGGATCACCCATGTGG	TTGACGCGGTTCTATCTAGTTACGCGTTAAACCAACTAGAAA	GGCCCAGACTGAGCACGTGAGTTTAAGAGATATTCTCCACATGAGGATCACCCATGTGGTTGACGCGGTTCTATCTAGTTACGCGTTAAACCAACTAGAAA
crRNA-MS2	GAUAA	crRNA-MS2-GAUAA	GGCCCAGACTGAGCACGTGA	GTTTAAGAGATAA	TTCTCCACATGAGGATCACCCATGTGG	TTGACGCGGTTCTATCTAGTTACGCGTTAAACCAACTAGAAA	GGCCCAGACTGAGCACGTGAGTTTAAGAGATAATTCTCCACATGAGGATCACCCATGTGGTTGACGCGGTTCTATCTAGTTACGCGTTAAACCAACTAGAAA
crRNA-MS2	GUUA	crRNA-MS2-GUUA	GGCCCAGACTGAGCACGTGA	GTTTAAGAGTTA	TTCTCCACATGAGGATCACCCATGTGG	TTGACGCGGTTCTATCTAGTTACGCGTTAAACCAACTAGAAA	GGCCCAGACTGAGCACGTGAGTTTAAGAGTTATTCTCCACATGAGGATCACCCATGTGGTTGACGCGGTTCTATCTAGTTACGCGTTAAACCAACTAGAAA
crRNA-MS2	GUUC	crRNA-MS2-GUUC	GGCCCAGACTGAGCACGTGA	GTTTAAGAGTTC	TTCTCCACATGAGGATCACCCATGTGG	TTGACGCGGTTCTATCTAGTTACGCGTTAAACCAACTAGAAA	GGCCCAGACTGAGCACGTGAGTTTAAGAGTTCTTCTCCACATGAGGATCACCCATGTGGTTGACGCGGTTCTATCTAGTTACGCGTTAAACCAACTAGAAA
crRNA-MS2	GCGC	crRNA-MS2-GCGC	GGCCCAGACTGAGCACGTGA	GTTTAAGAGCGC	TTCTCCACATGAGGATCACCCATGTGG	TTGACGCGGTTCTATCTAGTTACGCGTTAAACCAACTAGAAA	GGCCCAGACTGAGCACGTGAGTTTAAGAGCGCTTCTCCACATGAGGATCACCCATGTGGTTGACGCGGTTCTATCTAGTTACGCGTTAAACCAACTAGAAA
crRNA-MS2	GCGUC	crRNA-MS2-GCGUC	GGCCCAGACTGAGCACGTGA	GTTTAAGAGCGTC	TTCTCCACATGAGGATCACCCATGTGG	TTGACGCGGTTCTATCTAGTTACGCGTTAAACCAACTAGAAA	GGCCCAGACTGAGCACGTGAGTTTAAGAGCGTCTTCTCCACATGAGGATCACCCATGTGGTTGACGCGGTTCTATCTAGTTACGCGTTAAACCAACTAGAAA
crRNA-MS2	GCGUAC	crRNA-MS2-GCGUAC	GGCCCAGACTGAGCACGTGA	GTTTAAGAGCGTAC	TTCTCCACATGAGGATCACCCATGTGG	TTGACGCGGTTCTATCTAGTTACGCGTTAAACCAACTAGAAA	GGCCCAGACTGAGCACGTGAGTTTAAGAGCGTACTTCTCCACATGAGGATCACCCATGTGGTTGACGCGGTTCTATCTAGTTACGCGTTAAACCAACTAGAAA
crRNA-MS2	GCGUAGC	crRNA-MS2-GCGUAGC	GGCCCAGACTGAGCACGTGA	GTTTAAGAGCGTAGC	TTCTCCACATGAGGATCACCCATGTGG	TTGACGCGGTTCTATCTAGTTACGCGTTAAACCAACTAGAAA	GGCCCAGACTGAGCACGTGAGTTTAAGAGCGTAGCTTCTCCACATGAGGATCACCCATGTGGTTGACGCGGTTCTATCTAGTTACGCGTTAAACCAACTAGAAA
crRNA-MS2	GCGUAGCG	crRNA-MS2-GCGUAGCG	GGCCCAGACTGAGCACGTGA	GTTTAAGAGCGTAGCG	TTCTCCACATGAGGATCACCCATGTGG	TTGACGCGGTTCTATCTAGTTACGCGTTAAACCAACTAGAAA	GGCCCAGACTGAGCACGTGAGTTTAAGAGCGTAGCGTTCTCCACATGAGGATCACCCATGTGGTTGACGCGGTTCTATCTAGTTACGCGTTAAACCAACTAGAAA
crRNA-MS2	GCGUAGCUG	crRNA-MS2-GCGUAGCUG	GGCCCAGACTGAGCACGTGA	GTTTAAGAGCGTAGCTG	TTCTCCACATGAGGATCACCCATGTGG	TTGACGCGGTTCTATCTAGTTACGCGTTAAACCAACTAGAAA	GGCCCAGACTGAGCACGTGAGTTTAAGAGCGTAGCTGTTCTCCACATGAGGATCACCCATGTGGTTGACGCGGTTCTATCTAGTTACGCGTTAAACCAACTAGAAA
crRNA-MS2	GCGUCAGCUG	crRNA-MS2-GCGUCAGCUG	GGCCCAGACTGAGCACGTGA	GTTTAAGAGCGTCAGCTG	TTCTCCACATGAGGATCACCCATGTGG	TTGACGCGGTTCTATCTAGTTACGCGTTAAACCAACTAGAAA	GGCCCAGACTGAGCACGTGAGTTTAAGAGCGTCAGCTGTTCTCCACATGAGGATCACCCATGTGGTTGACGCGGTTCTATCTAGTTACGCGTTAAACCAACTAGAAA
			BoxB	tracrRNA_antirepeat	gRNA scaffold	RTT and PBS	evoPreQ1	Total DNA sequence
BoxB-petracrRNA	GCUA	BoxB-petracrRNA-GCUA	GGATAGGGCCCTGAAGAAGGGCCCTATCTCTTC	TAGCAAGTTTAAAT	AAGGCTAGTCCGTTATCAACTTGAAAAAGTGGGACCGAGTCGGTCC	TCTGCCATCAAAGCGTGCTCAGTCTG	TTGACGCGGTTCTATCTAGTTACGCGTTAAACCAACTAGAAA	GGATAGGGCCCTGAAGAAGGGCCCTATCTCTTCTAGCAAGTTTAAATAAGGCTAGTCCGTTATCAACTTGAAAAAGTGGGACCGAGTCGGTCCTCTGCCATCAAAGCGTGCTCAGTCTGTTGACGCGGTTCTATCTAGTTACGCGTTAAACCAACTAGAAA
BoxB-petracrRNA	GAUA	BoxB-petracrRNA-GAUA	GGATAGGGCCCTGAAGAAGGGCCCTATCTCTTC	TATCAAGTTTAAAT	AAGGCTAGTCCGTTATCAACTTGAAAAAGTGGGACCGAGTCGGTCC	TCTGCCATCAAAGCGTGCTCAGTCTG	TTGACGCGGTTCTATCTAGTTACGCGTTAAACCAACTAGAAA	GGATAGGGCCCTGAAGAAGGGCCCTATCTCTTCTATCAAGTTTAAATAAGGCTAGTCCGTTATCAACTTGAAAAAGTGGGACCGAGTCGGTCCTCTGCCATCAAAGCGTGCTCAGTCTGTTGACGCGGTTCTATCTAGTTACGCGTTAAACCAACTAGAAA
BoxB-petracrRNA	GAUAA	BoxB-petracrRNA-GAUAA	GGATAGGGCCCTGAAGAAGGGCCCTATCTCTTC	TTATCAAGTTTAAAT	AAGGCTAGTCCGTTATCAACTTGAAAAAGTGGGACCGAGTCGGTCC	TCTGCCATCAAAGCGTGCTCAGTCTG	TTGACGCGGTTCTATCTAGTTACGCGTTAAACCAACTAGAAA	GGATAGGGCCCTGAAGAAGGGCCCTATCTCTTCTTATCAAGTTTAAATAAGGCTAGTCCGTTATCAACTTGAAAAAGTGGGACCGAGTCGGTCCTCTGCCATCAAAGCGTGCTCAGTCTGTTGACGCGGTTCTATCTAGTTACGCGTTAAACCAACTAGAAA
BoxB-petracrRNA	GUUA	BoxB-petracrRNA-GUUA	GGATAGGGCCCTGAAGAAGGGCCCTATCTCTTC	TAACAAGTTTAAAT	AAGGCTAGTCCGTTATCAACTTGAAAAAGTGGGACCGAGTCGGTCC	TCTGCCATCAAAGCGTGCTCAGTCTG	TTGACGCGGTTCTATCTAGTTACGCGTTAAACCAACTAGAAA	GGATAGGGCCCTGAAGAAGGGCCCTATCTCTTCTAACAAGTTTAAATAAGGCTAGTCCGTTATCAACTTGAAAAAGTGGGACCGAGTCGGTCCTCTGCCATCAAAGCGTGCTCAGTCTGTTGACGCGGTTCTATCTAGTTACGCGTTAAACCAACTAGAAA
BoxB-petracrRNA	GUUC	BoxB-petracrRNA-GUUC	GGATAGGGCCCTGAAGAAGGGCCCTATCTCTTC	GAACAAGTTTAAAT	AAGGCTAGTCCGTTATCAACTTGAAAAAGTGGGACCGAGTCGGTCC	TCTGCCATCAAAGCGTGCTCAGTCTG	TTGACGCGGTTCTATCTAGTTACGCGTTAAACCAACTAGAAA	GGATAGGGCCCTGAAGAAGGGCCCTATCTCTTCGAACAAGTTTAAATAAGGCTAGTCCGTTATCAACTTGAAAAAGTGGGACCGAGTCGGTCCTCTGCCATCAAAGCGTGCTCAGTCTGTTGACGCGGTTCTATCTAGTTACGCGTTAAACCAACTAGAAA
BoxB-petracrRNA	GCGC	BoxB-petracrRNA-GCGC	GGATAGGGCCCTGAAGAAGGGCCCTATCTCTTC	GCGCAAGTTTAAAT	AAGGCTAGTCCGTTATCAACTTGAAAAAGTGGGACCGAGTCGGTCC	TCTGCCATCAAAGCGTGCTCAGTCTG	TTGACGCGGTTCTATCTAGTTACGCGTTAAACCAACTAGAAA	GGATAGGGCCCTGAAGAAGGGCCCTATCTCTTCGCGCAAGTTTAAATAAGGCTAGTCCGTTATCAACTTGAAAAAGTGGGACCGAGTCGGTCCTCTGCCATCAAAGCGTGCTCAGTCTGTTGACGCGGTTCTATCTAGTTACGCGTTAAACCAACTAGAAA
BoxB-petracrRNA	GCGUC	BoxB-petracrRNA-GCGUC	GGATAGGGCCCTGAAGAAGGGCCCTATCTCTTC	GACGCAAGTTTAAAT	AAGGCTAGTCCGTTATCAACTTGAAAAAGTGGGACCGAGTCGGTCC	TCTGCCATCAAAGCGTGCTCAGTCTG	TTGACGCGGTTCTATCTAGTTACGCGTTAAACCAACTAGAAA	GGATAGGGCCCTGAAGAAGGGCCCTATCTCTTCGACGCAAGTTTAAATAAGGCTAGTCCGTTATCAACTTGAAAAAGTGGGACCGAGTCGGTCCTCTGCCATCAAAGCGTGCTCAGTCTGTTGACGCGGTTCTATCTAGTTACGCGTTAAACCAACTAGAAA
BoxB-petracrRNA	GCGUAC	BoxB-petracrRNA-GCGUAC	GGATAGGGCCCTGAAGAAGGGCCCTATCTCTTC	GTACGCAAGTTTAAAT	AAGGCTAGTCCGTTATCAACTTGAAAAAGTGGGACCGAGTCGGTCC	TCTGCCATCAAAGCGTGCTCAGTCTG	TTGACGCGGTTCTATCTAGTTACGCGTTAAACCAACTAGAAA	GGATAGGGCCCTGAAGAAGGGCCCTATCTCTTCGTACGCAAGTTTAAATAAGGCTAGTCCGTTATCAACTTGAAAAAGTGGGACCGAGTCGGTCCTCTGCCATCAAAGCGTGCTCAGTCTGTTGACGCGGTTCTATCTAGTTACGCGTTAAACCAACTAGAAA
BoxB-petracrRNA	GCGUAGC	BoxB-petracrRNA-GCGUAGC	GGATAGGGCCCTGAAGAAGGGCCCTATCTCTTC	GCTACGCAAGTTTAAAT	AAGGCTAGTCCGTTATCAACTTGAAAAAGTGGGACCGAGTCGGTCC	TCTGCCATCAAAGCGTGCTCAGTCTG	TTGACGCGGTTCTATCTAGTTACGCGTTAAACCAACTAGAAA	GGATAGGGCCCTGAAGAAGGGCCCTATCTCTTCGCTACGCAAGTTTAAATAAGGCTAGTCCGTTATCAACTTGAAAAAGTGGGACCGAGTCGGTCCTCTGCCATCAAAGCGTGCTCAGTCTGTTGACGCGGTTCTATCTAGTTACGCGTTAAACCAACTAGAAA
BoxB-petracrRNA	GCGUAGCG	BoxB-petracrRNA-GCGUAGCG	GGATAGGGCCCTGAAGAAGGGCCCTATCTCTTC	CGCTACGCAAGTTTAAAT	AAGGCTAGTCCGTTATCAACTTGAAAAAGTGGGACCGAGTCGGTCC	TCTGCCATCAAAGCGTGCTCAGTCTG	TTGACGCGGTTCTATCTAGTTACGCGTTAAACCAACTAGAAA	GGATAGGGCCCTGAAGAAGGGCCCTATCTCTTCCGCTACGCAAGTTTAAATAAGGCTAGTCCGTTATCAACTTGAAAAAGTGGGACCGAGTCGGTCCTCTGCCATCAAAGCGTGCTCAGTCTGTTGACGCGGTTCTATCTAGTTACGCGTTAAACCAACTAGAAA
BoxB-petracrRNA	GCGUAGCUG	BoxB-petracrRNA-GCGUAGCUG	GGATAGGGCCCTGAAGAAGGGCCCTATCTCTTC	CAGCTACGCAAGTTTAAAT	AAGGCTAGTCCGTTATCAACTTGAAAAAGTGGGACCGAGTCGGTCC	TCTGCCATCAAAGCGTGCTCAGTCTG	TTGACGCGGTTCTATCTAGTTACGCGTTAAACCAACTAGAAA	GGATAGGGCCCTGAAGAAGGGCCCTATCTCTTCCAGCTACGCAAGTTTAAATAAGGCTAGTCCGTTATCAACTTGAAAAAGTGGGACCGAGTCGGTCCTCTGCCATCAAAGCGTGCTCAGTCTGTTGACGCGGTTCTATCTAGTTACGCGTTAAACCAACTAGAAA
BoxB-petracrRNA	GCGUCAGCUG	BoxB-petracrRNA-GCGUCAGCUG	GGATAGGGCCCTGAAGAAGGGCCCTATCTCTTC	CAGCTGACGCAAGTTTAAAT	AAGGCTAGTCCGTTATCAACTTGAAAAAGTGGGACCGAGTCGGTCC	TCTGCCATCAAAGCGTGCTCAGTCTG	TTGACGCGGTTCTATCTAGTTACGCGTTAAACCAACTAGAAA	GGATAGGGCCCTGAAGAAGGGCCCTATCTCTTCCAGCTGACGCAAGTTTAAATAAGGCTAGTCCGTTATCAACTTGAAAAAGTGGGACCGAGTCGGTCCTCTGCCATCAAAGCGTGCTCAGTCTGTTGACGCGGTTCTATCTAGTTACGCGTTAAACCAACTAGAAA
Nucleic acid sequence encoding for tagged proteins
Name	DNA Sequence (coding region)	Length (nts)
scFv-LambdaN	ATGGCCCCAAAGCTGGCTACAGGCGGTTCCGCCAGCGGCGGCAGCATGGACGCCCAAACCAGGAGACGGGAACGGAGAGCCGAGAAGCAGGCTCAGTGGAAGGCCGCTAATTCTGGAGGATCTAGCGGAGGATCCATGGGCCCTGATATCGTGATGACCCAGAGCCCTAGCTCCCTGTCTGCTTCTGTGGGAGATAGAGTGACCATTACATGTAGAAGCTCCACCGGCGCCGTGACAACCAGCAACTACGCCTCTTGGGTCCAGGAGAAGCCTGGCAAACTGTTTAAGGGCCTGATCGGAGGAACAAACAACAGAGCCCCAGGCGTCCCCAGCCGGTTCAGCGGCAGCCTGATCGGCGATAAGGCCACACTGACCATCAGCAGCCTGCAGCCTGAGGAC…	879
GCN4-MCP	ATGGGAGGAGAAGAACTTTTGAGCAAGAATTATCATCTTGAGAACGAAGTGGCTCGTCTTAAGAAATCAGGAAGCGGAGCCAGCAATTTCACCCAGTTCGTGCTGGTCGACAACGGCGGTACAGGCGATGTGACCGTGGCCCCTAGCAACTTCGCCAACGGCGTGGCCGAGTGGATCAGCAGCAACAGCAGAAGCCAGGCCTATAAGGTGACATGCAGCGTGCGGCAGTCTTCTGCCCAGAAGCGCAAGTACACCATCAAGGTGGAGGTGCCTAAAGTGGCTACCCAAACAGTGGGAGGCGTGGAGCTGCCTGTGGCAGCCTGGCGGAGCTACCTGAACATGGAACTCACCATCCCTATCTTCGCCACGAACAGCGACTGTGAGCTGATCGTGAAAGCC…	468
LambdaN-NbALFA	ATGGCCCCAAAGCTGGCTACAGGCGGTTCCGCCAGCGGCGGCAGCATGGACGCCCAAACCAGGAGACGGGAACGGAGAGCCGAGAAGCAGGCTCAGTGGAAGGCCGCTAATTCTGGAGGATCTAGCGGAGGATCCTCTGGCGAAGTGCAGCTGCAGGAGAGCGGCGGAGGCCTGGTGCAACCTGGAGGCAGCCTGAGACTGAGCTGCACCGCCAGCGGCGTGACCATCTCTGCTCTGAACGCCATGGCCATGGGCTGGTATAGACAGGCCCCAGGCGAGCGGCGGGTGATGGTCGCCGCTGTGTCCGAGCGCGGAAATGCCATGTACCGGGAAAGCGTGCAGGGCAGATTCACCGTTACAAGAGATTTTACAAACAAGATGGTGTCTCTCCAGATGGAC…	540
ALFA-MCP	ATGGGAGGACCCAGCAGACTGGAAGAGGAACTGAGACGGAGACTGACCGAGCCTGGCTCTGGCGGCTCAGGAAGCGGAGCCAGCAATTTCACCCAGTTCGTGCTGGTCGACAACGGCGGTACAGGCGATGTGACCGTGGCCCCTAGCAACTTCGCCAACGGCGTGGCCGAGTGGATCAGCAGCAACAGCAGAAGCCAGGCCTATAAGGTGACATGCAGCGTGCGGCAGTCTTCTGCCCAGAAGCGCAAGTACACCATCAAGGTGGAGGTGCCTAAAGTGGCTACCCAAACAGTGGGAGGCGTGGAGCTGCCTGTGGCAGCCTGGCGGAGCTACCTGAACATGGAACTCACCATCCCTATCTTCGCCACGAACAGCGACTGTGAGCTGATCGTGAAAGCC…	468
LambdaN-FRB	ATGGAGCAGAAGCTGATCAGCGAGGAAGATCTGAAGCGCCCCGCCGCTACAAAGAAAGCCGGCCAGGCCAAGAAGAAGAAAGGCGGTTCCGCCAGCGGCGGCAGCATGGACGCCCAAACCAGGAGACGGGAACGGAGAGCCGAGAAGCAGGCTCAGTGGAAGGCCGCTAATTCTGGAGGATCTAGCGGAGGATCCAAACGGACAGCCGACGGAAGCGAGTTCGAGTCACCAAAGAAGAAGCGGAAAGTCTCTGGCGGTTCAAGCGGCGGCTCTATCCTGTGGCATGAGATGTGGCACGAGGGCCTGGAAGAGGCCTCTAGACTGTATTTCGGCGAGCGGAACGTCAAGGGAATGTTCGAGGTGCTGGAACCACTGCACGCCATGATGGAAAGAGGCCCT…	555
FKBP-MCP	ATGGGCGTCCAGGTGGAAACCATCAGCCCTGGAGATGGCAGAACCTTCCCCAAGCGGGGCCAGACCTGCGTGGTGCACTACACAGGCATGCTGGAAGATGGAAAGAAATTTGACAGCTCCAGAGATAGAAACAAGCCTTTTAAGTTCATGCTGGGCAAGCAGGAGGTGATCAGAGGCTGGGAGGAAGGCGTTGCTCAGATGAGCGTGGGCCAAAGAGCCAAGCTGACCATTTCTCCCGACTACGCCTACGGCGCCACAGGCCACCCCGGAATCATCCCACCTCACGCCACCCTGGTGTTCGACGTGGAGCTGCTGAAACTGGAATCTGGCGGCTCAAAAAGAACCGCCGACGGCAGCGAATTCGAGTCACCCAAGAAGAAGAGGAAAGTCGGCGGCCCT…	822
LambdaN-ABI	ATGGCCCCAAAGCTGGCTACAGGCGGTTCCGCCAGCGGCGGCAGCATGGACGCCCAAACCAGGAGACGGGAACGGAGAGCCGAGAAGCAGGCTCAGTGGAAGGCCGCTAATTCTGGAGGATCTAGCGGAGGATCCACAAGAGTGCCTCTGTACGGCTTCACCAGCATCTGCGGACGGCGCCCCGAGATGGAAGCCGCCGTTTCTACCATCCCAAGATTTCTGCAGAGCAGCTCCGGCAGCATGCTGGACGGCAGATTCGACCCCCAGTCCGCCGCACATTTCTTCGGCGTGTACGACGGCCACGGCGGCTCTCAGGTGGCTAATTACTGCAGAGAGCGGATGCACCTGGCCCTGGCCGAGGAAATCGCCAAGGAGAAGCCCATGCTCTGTGACGGAGAT…	1038
PYL-MCP	ATGGGAGCTCCTACCCAAGACGAGTTCACCCAGCTGAGCCAGAGCATCGCCGAGTTTCACACATACCAGCTGGGCAACGGCAGATGTTCCAGCCTGCTGGCCCAGAGAATCCACGCCCCTCCAGAAACCGTGTGGAGCGTGGTGCGGAGGTTCGACAGACCCCAGATCTATAAGCACTTCATCAAGAGCTGCAACGTGTCCGAGGACTTCGAGATGAGAGTGGGCTGCACACGGGACGTGAACGTGATCAGCGGCCTGCCTGCCAATACCAGCAGAGAGCGGCTGGATCTGCTGGACGATGACCGGCGGGTGACAGGCTTCAGCATCACCGGAGGCGAGCACCGGCTCAGAAACTACAAGTCTGTGACCACCGTGCATAGATTTGAGAAAGAGGAAGAA…	957
Primer sequences
Primer Name	Primer Sequence	Appeared in
HEK3-amplicon-fwd	GCGTCAGATGTGTATAAGAGACAGgcaagtaagcatgcatttgtaggcttgatg	Figure 1-4, S1-S3
HEK3-amplicon-rev	GTGACTGGAGTTCAGACGTGTGCTCTTCCGATCTggtgcaggagCTGCACATACTAGCC	Figure 1-4, S1-S3
